# Synovial fibroblast niche shapes the efficacy–safety dynamics of JAK inhibition in rheumatoid arthritis

**DOI:** 10.64898/2026.03.23.713616

**Authors:** Ana Županič, Sam G Edalat, Blaž Burja, Miriam Pauline Busch, Tadeja Kuret, Nadja Ižanc, Rahel S Zingg, Laura M Merlo Pich, Snežna Sodin-Semrl, Oliver Distler, Miranda Houtman, Caroline Ospelt, Reto Gerber, Mark D Robinson, Mojca Frank Bertoncelj

## Abstract

Synovial fibroblasts (SF) drive joint pathology in rheumatoid arthritis (RA). Difficult-to-treat RA frequently exhibits a fibroblast-rich synovial pathotype, enriched in DKK3□ and CD34□ SF, highlighting a critical therapeutic gap. Through multicohort transcriptomic analysis of synovial tissues and mechanistic *in vitro* studies, we identified SF as principal targets of Janus kinase (JAK) inhibition in RA. We demonstrated that JAK inhibitors (JAKi) can target multiple core aspects of fibroblast pathobiology – therapeutic refractoriness, cartilage destruction, and inflammation – offering a mechanistic rationale for JAKi superiority in difficult-to-treat RA. JAK1 was the dominantly expressed JAK across synovial pathotypes and SF subsets, including DKK3□ and CD34□ populations. A STAT1–interferon type I gene program was enriched in matrix-destructive PRG4□ SF, consistent with JAKi efficacy in erosive RA. In contrast, canonical IL-6 signaling predominated in IL6–expressing inflammatory CXCL12^high^ and HLA-DR+ SF, and was reproduced in cytokine-stimulated cultured SF, underscoring the autocrine nature of synovial IL-6 signaling. These data inferred a heightened JAKi sensitivity of PRG4□, CXCL12^high^, and HLA-DR+ SF subsets, informing precision therapeutic strategies. We uncovered a strong synergy between TNF and IL-6 trans-signaling, profoundly amplifying fibroblast inflammation. In high and synergistic cytokine milieu, STAT1/3 phosphorylation and IL-6 secretion persisted in SF despite tofacitinib treatment, revealing tofacitinib’s functional ceiling. This could explain reduced tofacitinib efficacy and adherence in patients with high baseline arthritis activity. Finally, inflamed SF partially uncoupled STAT3 activation from sustained JAK1 phosphorylation, limiting inflammatory output. Similar uncoupling in tofacitinib-treated SF, likely drove rapid STAT1/3 reactivation following tofacitinib washout. These data aligned with JAKi withdrawal complications and clinical recommendations for gradual JAKi tapering. Collectively, our study identifies SF as key cellular targets of JAK inhibition and delineates cytokine– and drug-driven mechanisms that may constrain the efficacy and safety profiles of JAKi in RA.
