## Supplemental Table 4 for "Synovial fibroblast niche shapes the efficacy–safety dynamics of JAK inhibition in rheumatoid arthritis": Zupanic et al_Supplementary Table 4_20260323.xlsx

### Sheet: PC1-PC3 loadings
Gene	PC1	PC2	PC3
A2M	-0.0551439	0.0399341	0.0897954
BCL2L1	-0.161899	0.0525493	-0.0389179
CCND1	-0.0923027	0.0140792	-0.134195
CDKN1A	-0.0932801	0.112008	-0.258656
CEBPB;CEBPB-AS1	-0.10268	-0.160939	-0.106165
CRK	-0.150542	0.0259587	-0.0836079
EGFR	-0.0977474	-0.109762	0.211604
EPOR	-0.0863017	0.0735713	0.250703
F2R	0.0465613	0.0973378	-0.266594
FAS	-0.114775	-0.143731	0.0717721
GBP1	-0.00494135	-0.220439	0.0173217
GHR	-0.066419	0.0957548	0.194549
HMBS	-0.0906688	-0.160719	-0.119607
HMGA1	-0.117521	-0.0427838	0.0245414
IFNAR1	-0.140511	-0.0961255	-0.0126124
IFNGR1	-0.0869292	-0.11153	0.0102881
IL4R	-0.0951778	-0.0913392	-0.262178
IL6ST	-0.040076	-0.160527	-0.149948
INSR	-0.130271	0.168245	-0.0119542
IPO8	-0.183586	0.0322255	0.0085372
IRF1	-0.030514	-0.217196	-0.0780585
IRF9	-0.0340813	-0.223813	0.00622202
ISG15	0.0126534	-0.216478	0.0747981
JAK1	-0.165634	-0.0118293	-0.0938468
JAK2	-0.0997815	-0.18154	-0.0158971
JAK3	0.00330133	-0.212577	0.00333415
JUN	-0.142397	0.0651057	-0.104163
JUNB	-0.069973	-0.167275	-0.143271
MMP3	-0.0242011	-0.165836	0.0715209
MYC	-0.0930376	-0.128843	-0.241544
NFKB1	-0.0761635	-0.18597	0.0613887
NR3C1	-0.123925	-0.0912817	0.040042
OAS1	0.0160399	-0.210913	0.0918663
PDGFRA	-0.116496	-0.027794	0.115808
PGK1	-0.158102	-0.068883	0.00964111
PIAS1	-0.178509	0.0725658	0.00941919
PIAS2	-0.160052	0.0998115	0.00365156
PPP2R1A	-0.159243	0.120149	-0.00378564
PRLR	-0.015933	-0.0205814	0.312769
PTPN1	-0.169276	-0.0596343	-0.0252329
SH2B1	-0.161553	0.0920908	0.088958
SH2B2	-0.15234	0.0600937	0.104477
SMAD1	-0.123994	-0.0544387	-0.182456
SMAD2	-0.17721	0.0683354	-0.0589054
SMAD3	-0.158619	0.100443	-0.0347576
SMAD4	-0.167862	0.0943851	-0.0158887
SMAD5	-0.138149	0.1548	0.0210023
SOCS1	-0.0865295	-0.0518908	0.132426
SOCS2	-0.119042	0.00377799	-0.157407
SOCS3	-0.0727503	-0.125921	-0.116452
SOCS4	-0.142211	0.079746	0.067366
SOCS5	-0.0948924	0.108317	-0.141537
SP1	-0.172487	0.0245426	0.0541919
SRC	-0.13103	0.115842	0.0787469
STAM	-0.153553	0.061669	0.095398
STAT1	-0.000546725	-0.224368	-0.0575758
STAT2	-0.0639866	-0.185509	0.0567599
STAT3	-0.0847024	-0.174077	-0.120335
STAT4	-0.0664687	-0.130684	0.217092
STAT5A	-0.156657	0.00508509	0.206808
STAT5B	-0.179641	0.0559268	-0.0361937
STAT6	-0.158367	-0.094958	0.0794542
STUB1	-0.176717	0.0672974	0.0123631
TBP	-0.104976	-0.00653228	-0.0664125
TFRC	-0.0880398	0.171932	-0.146663
TYK2	-0.16707	-0.049889	0.0598694
USF1	-0.149229	-0.115098	0.11118
YY1	-0.184719	0.0391479	0.019469

### Sheet: PC1 loadings
Gene	PC1
YY1	-0.184719
IPO8	-0.183586
STAT5B	-0.179641
PIAS1	-0.178509
SMAD2	-0.17721
STUB1	-0.176717
SP1	-0.172487
PTPN1	-0.169276
SMAD4	-0.167862
TYK2	-0.16707
JAK1	-0.165634
BCL2L1	-0.161899
SH2B1	-0.161553
PIAS2	-0.160052
PPP2R1A	-0.159243
SMAD3	-0.158619
STAT6	-0.158367
PGK1	-0.158102
STAT5A	-0.156657
STAM	-0.153553
SH2B2	-0.15234
CRK	-0.150542
USF1	-0.149229
JUN	-0.142397
SOCS4	-0.142211
IFNAR1	-0.140511
SMAD5	-0.138149
SRC	-0.13103
INSR	-0.130271
SMAD1	-0.123994
NR3C1	-0.123925
SOCS2	-0.119042
HMGA1	-0.117521
PDGFRA	-0.116496
FAS	-0.114775
TBP	-0.104976
CEBPB;CEBPB-AS1	-0.10268
JAK2	-0.0997815
EGFR	-0.0977474
IL4R	-0.0951778
SOCS5	-0.0948924
CDKN1A	-0.0932801
MYC	-0.0930376
CCND1	-0.0923027
HMBS	-0.0906688
TFRC	-0.0880398
IFNGR1	-0.0869292
SOCS1	-0.0865295
EPOR	-0.0863017
STAT3	-0.0847024
NFKB1	-0.0761635
SOCS3	-0.0727503
JUNB	-0.069973
STAT4	-0.0664687
GHR	-0.066419
STAT2	-0.0639866
A2M	-0.0551439
IL6ST	-0.040076
IRF9	-0.0340813
IRF1	-0.030514
MMP3	-0.0242011
PRLR	-0.015933
GBP1	-0.00494135
STAT1	-0.000546725
JAK3	0.00330133
ISG15	0.0126534
OAS1	0.0160399
F2R	0.0465613

### Sheet: PC2 loadings
Gene	PC2
STAT1	-0.224368
IRF9	-0.223813
GBP1	-0.220439
IRF1	-0.217196
ISG15	-0.216478
JAK3	-0.212577
OAS1	-0.210913
NFKB1	-0.18597
STAT2	-0.185509
JAK2	-0.18154
STAT3	-0.174077
JUNB	-0.167275
MMP3	-0.165836
CEBPB;CEBPB-AS1	-0.160939
HMBS	-0.160719
IL6ST	-0.160527
FAS	-0.143731
STAT4	-0.130684
MYC	-0.128843
SOCS3	-0.125921
USF1	-0.115098
IFNGR1	-0.11153
EGFR	-0.109762
IFNAR1	-0.0961255
STAT6	-0.094958
IL4R	-0.0913392
NR3C1	-0.0912817
PGK1	-0.068883
PTPN1	-0.0596343
SMAD1	-0.0544387
SOCS1	-0.0518908
TYK2	-0.049889
HMGA1	-0.0427838
PDGFRA	-0.027794
PRLR	-0.0205814
JAK1	-0.0118293
TBP	-0.00653228
SOCS2	0.00377799
STAT5A	0.00508509
CCND1	0.0140792
SP1	0.0245426
CRK	0.0259587
IPO8	0.0322255
YY1	0.0391479
A2M	0.0399341
BCL2L1	0.0525493
STAT5B	0.0559268
SH2B2	0.0600937
STAM	0.061669
JUN	0.0651057
STUB1	0.0672974
SMAD2	0.0683354
PIAS1	0.0725658
EPOR	0.0735713
SOCS4	0.079746
SH2B1	0.0920908
SMAD4	0.0943851
GHR	0.0957548
F2R	0.0973378
PIAS2	0.0998115
SMAD3	0.100443
SOCS5	0.108317
CDKN1A	0.112008
SRC	0.115842
PPP2R1A	0.120149
SMAD5	0.1548
INSR	0.168245
TFRC	0.171932

### Sheet: PC3 loadings
F2R	-0.266594
IL4R	-0.262178
CDKN1A	-0.258656
MYC	-0.241544
SMAD1	-0.182456
SOCS2	-0.157407
IL6ST	-0.149948
TFRC	-0.146663
JUNB	-0.143271
SOCS5	-0.141537
CCND1	-0.134195
STAT3	-0.120335
HMBS	-0.119607
SOCS3	-0.116452
CEBPB;CEBPB-AS1	-0.106165
JUN	-0.104163
JAK1	-0.0938468
CRK	-0.0836079
IRF1	-0.0780585
TBP	-0.0664125
SMAD2	-0.0589054
STAT1	-0.0575758
BCL2L1	-0.0389179
STAT5B	-0.0361937
SMAD3	-0.0347576
PTPN1	-0.0252329
JAK2	-0.0158971
SMAD4	-0.0158887
IFNAR1	-0.0126124
INSR	-0.0119542
PPP2R1A	-0.00378564
JAK3	0.00333415
PIAS2	0.00365156
IRF9	0.00622202
IPO8	0.0085372
PIAS1	0.00941919
PGK1	0.00964111
IFNGR1	0.0102881
STUB1	0.0123631
GBP1	0.0173217
YY1	0.019469
SMAD5	0.0210023
HMGA1	0.0245414
NR3C1	0.040042
SP1	0.0541919
STAT2	0.0567599
TYK2	0.0598694
NFKB1	0.0613887
SOCS4	0.067366
MMP3	0.0715209
FAS	0.0717721
ISG15	0.0747981
SRC	0.0787469
STAT6	0.0794542
SH2B1	0.088958
A2M	0.0897954
OAS1	0.0918663
STAM	0.095398
SH2B2	0.104477
USF1	0.11118
PDGFRA	0.115808
SOCS1	0.132426
GHR	0.194549
STAT5A	0.206808
EGFR	0.211604
STAT4	0.217092
EPOR	0.250703
PRLR	0.312769
