## Supplemental Table 1 for "Synovial fibroblast niche shapes the efficacy–safety dynamics of JAK inhibition in rheumatoid arthritis": Zupanic et al_Supplementary Table 1_20260323.xlsx

### Sheet: TaqMan ArrayCards_Synovial Tiss
Synovial tissue	Characteristics of patients donating biological specimen
ID	Sex (F = female, M = male)	Age at joint replacement surgery (years)	Time from RA diagnosis till joint replacement surgery (years)	Joint	Rheuma factor	Smoking (cigarettes/day)	C-Reactive Protein (mg/l)	Visual analogue scale (0= no pain, 10 = worst pain)	Disease Activity Score in 28 joints	Therapy
262	F	67	48	wrist		0	50.7	1		NSAR, Other: Pantozol, Diovan, Plendil
269	F	53	20	knee	positive	0	0.2	0		Methotrexat, Leflunomide, NSAR, Corticosteroid i.art.
280	F	71	51	knee	positive	0	17.4	5.6	2	Salazopyrin, Leflunomide, Corticosteroid, NSAR
296	F	65	15	shoulder	positive	0	20.2	0	1.38	Methotrexat, Adalimumab
309	F	67	48	shoulder	positive	0	10.1	6	1.83	NSAR
311	F	68	27	knee	positive	0	9	8	2.86	Adalimumab
316	F	52	21	finger		0		1		Leflunomide
317	F	62	8	wrist	positive	2	7	5	1.7	Corticosteroid
344	F	50	25	shoulder	positive	0	11.9	4	2.09	Abatacept
346	M	61	9	knee	positive	0	3.4	9	2.19	Methotrexat, infliximab, Corticosteroid
347	M	44	7	shoulder	positive	0	5			Adalimumab, Methotrexat
387	M	75	15	wrist	negative	0	6.2	6	1.87	Tocilizumab

### Sheet: TaqMan ArrayCards_SF
SF	Characteristics of patients donating biological specimen
ID	Sex (F = female, M = male)	Age at joint replacement surgery (years)	Time from RA diagnosis to joint replacement surgery (years)	Joint	Rheuma factor	Smoking (cigarettes/day)	C-Reactive Protein (mg/l)	Visual analogue scale (0= no pain, 10 = worst pain)	Disease Activity Score in 28 joints	Therapy
RA8	F	53	20	knee	positive	0	0.2	0		Methotrexat, Leflunomide, NSAR, Corticosteroid i.art.
RA13	F	68	27	knee	positive	0	9	8	2.86	Adalimumab
RA17	F	79	30	knee		0	1.1	7	1.23	Corticosteroid
RA20	M	61	9	knee	positive	0	3.4	9	2.19	Methotrexat, infliximab, Corticosteroid
RA22	F	59	4	shoulder		0	3.5	5	1.5	Adalimumab, Leflunomide
RA23	F	78	32	shoulder	positive	0	16.3	10	3.89	Abatacept
RA24	F	78	23	finger	positive	0	26	0		Methotrexat, Corticosteroid, Other: Marcoumar
RA26	F	55	2	PIP III	negative	0	0.2	7		Methotrexat
RA27	F	55	20	MCP	positive	0	24.4	5		Corticosteroid, Tociluzimab
RA28	F	69	36	shoulder	positive	0	36.4	8		Etanercept, Corticosteroid
RA29	F	78	16	finger, MCP	positive	0	17	0		Methotrexat

### Sheet: Immunoblot_Stimuli + Tofacitini
SF	Characteristics of patients donating biological specimen
ID	Sex (f = female, m = male)	Age at joint replacement surgery (years)	Time from RA diagnosis till joint replacement surgery (years)	Joint	Rheuma factor	Smoking (cigarettes/day)	C-Reactive Protein (mg/l)	Visual analogue scale (0= no pain, 10 = worst pain)	Disease Activity Score in 28 joints	Therapy
RA1	F	54	16	knee	positive	0	46.7	1		Leflunomide, Adalimumab, NSAR, Corticosteroid, Other: Detrusitol, Beloc, Calcimagon, Amlodipin, Femicin, Gyno Tardyferon
RA2	F	73	13	knee		0	10.2
RA3	F	52	13	finger	positive	40
RA4	F	47	20	hand	negative	0	9.1			NSAR
RA5	M	69	14	shoulder		0	21.1			Methotrexat, Corticosteroid
RA7	F	47	21	finger	negative		0.1			Adalimumab, Avara, Corticosteroid
RA8	F	53	20	knee	positive	0	0.2	0		Methotrexat, Leflunomide, NSAR, Corticosteroid i.art.
RA16	F	66	16	shoulder	positive	0	34.1	2	2.24	Leflunomide, Corticosteroid, NSAR
RA17	F	79	30	knee		0	1.1	7	1.23	Corticosteroid
RA20	M	61	9	knee	positive	0	3.4	9	2.19	Methotrexat, infliximab, Corticosteroid
RA23	F	78	32	shoulder	positive	0	16.3	10	3.89	Abatacept
RA30	M	60	10	knee		0	6.4			infliximab
RA31	F	69	7	shoulder	positive	0	3.8	7
RA32	F	48	16	finger PIP II-V, PIP I	positive	0				Orencia
RA33	F	46		finger (MCP II)						Orencia
RA34	F	80	18	finger (MCP II, III)	positive	0				Methotrexat

### Sheet: qPCR_Stimuli+Tofacitinib
SF	Characteristics of patients donating biological specimen
ID	Sex (F = female, M = male)	Age at joint replacement surgery (years)	Time from RA diagnosis till joint replacement surgery (years)	Joint	Rheuma factor	Smoking (cigarettes/day)	C-Reactive Protein (mg/l)	Visual analogue scale (0= no pain, 10 = worst pain)	Disease Activity Score in 28 joints	Therapy
RA2	F	73	13	knee		0	10.2
RA3	F	52	13	finger	positive	40
RA4	F	47	20	hand	negative	0	9.1			NSAR
RA5	M	69	14	shoulder		0	21.1			Methotrexat, Corticosteroid
RA7	F	47	21	finger	negative		0.1			Adalimumab, Avara, Corticosteroid
RA12	F	51	18	shoulder	positive	0	0.1	6	1.92	Methotrexat, Tocilizumab
RA16	F	66	16	shoulder	positive	0	34.1	2	2.24	Leflunomide, Corticosteroid, NSAR
RA30	M	60	10	knee		0	6.4			infliximab
RA31	F	69	7	shoulder	positive	0	3.8	7
RA32	F	48	16	finger PIP II-V, PIP I	positive	0				Orencia
RA34	F	80	18	finger (MCP II, III)	positive	0				Methotrexat

### Sheet: ELISA IL-6
SF	Characteristics of patients donating biological specimen
ID	Sex (F = female, M = male)	Age at joint replacement surgery (years)	Time from RA diagnosis till joint replacement surgery (years)	Joint	Rheuma factor	Smoking (cigarettes/day)	C-Reactive Protein (mg/l)	Visual analogue scale (0= no pain, 10 = worst pain)	Disease Activity Score in 28 joints	Therapy
RA1	F	54	16	knee	positive	0	46.7	1		Leflunomide, Adalimumab, NSAR, Corticosteroid, Other: Detrusitol, Beloc, Calcimagon, Amlodipin, Femicin, Gyno Tardyferon
RA10	F	65	15	shoulder	positive	0	20.2	0	1.38	Methotrexat, Adalimumab
RA17	F	79	30	knee		0	1.1	7	1.23	Corticosteroid
RA20	M	61	9	knee	positive	0	3.4	9	2.19	Methotrexat, infliximab, Corticosteroid
RA22	F	59	4	shoulder		0	3.5	5	1.5	Adalimumab, Leflunomide
RA24	F	78	23	finger	positive	0	26	0		Methotrexat, Corticosteroid, Other: Marcoumar
RA27	F	55	20	MCP	positive	0	24.4	5		Corticosteroid, Tociluzimab
RA28	F	69	36	shoulder	positive	0	36.4	8		Etanercept, Corticosteroid
RA29	F	78	16	finger, MCP	positive	0	17	0		Methotrexat
RA32	F	48	16	finger PIP II-V, PIP I	positive	0				Orencia

### Sheet: ELISA_IL-8
SF	Characteristics of patients donating biological specimen
ID	Sex (F = female, M = male)	Age at joint replacement surgery (years)	Time from RA diagnosis till joint replacement surgery (years)	Joint	Rheuma factor	Smoking (cigarettes/day)	C-Reactive Protein (mg/l)	Visual analogue scale (0= no pain, 10 = worst pain)	Disease Activity Score in 28 joints	Therapy
RA18	F	71	25	shoulder	positive	0	10	4	1.82	Leflunomide, Corticosteroid
RA21	M	44	7	shoulder	positive	0	5			Adalimumab, Methotrexat
RA35	M	66	23	shoulder	positive	20	0.5	3	2.4	Actemra
RA36	F	76	33	shoulder	positive	0	62.1	6	5.12	Actemra
RA37	F	69	24	wrist	positive	1/month	0	60	3.6	Xeljanz
